# Genomic analysis of extended-spectrum beta-lactamase (ESBL) producing *Escherichia coli* colonising adults in Blantyre, Malawi reveals previously undescribed diversity

**DOI:** 10.1101/2021.10.07.463523

**Authors:** Joseph M. Lewis, Madalitso Mphasa, Rachel Banda, Mathew A. Beale, Jane Mallewa, Catherine Anscome, Allan Zuza, Adam P. Roberts, Eva Heinz, Nicholas R. Thomson, Nicholas A Feasey

## Abstract

*Escherichia coli* is a ubiquitous bacterium and one of the most prevalent Gram-negative species associated with drug resistant infections. The large number of sequenced genomes available have provided us with a consistently growing knowledge base to further understand pathogenesis and epidemiology of this organism. However, data from sub-Saharan Africa (sSA) are underrepresented in global sequencing efforts and *E. coli* genetic diversity from this region is poorly described. To reduce this gap, we investigated extended-spectrum beta-lactamase (ESBL)-producing *E. coli* colonising adults in Blantyre, Malawi to assess the bacterial diversity and AMR determinants and to place these isolates in the context of the wider population structure. We performed short-read whole-genome sequencing of 473 colonising ESBL *E. coli* isolated from human stool and contextualised the genomes with a previously curated multi-country species wide collection of 10,146 genomes. The most frequently identified sequence types (STs) in our collection were the globally successful ST131, ST410 and ST167, and the dominant ESBL genes were *bla*_CTX-M_, mirroring global trends. However, 37% of Malawian isolates did not cluster with any isolates in the curated multicountry collection and a core gene phylogeny was consistent with locally spreading subclades within globally dominant clones, including in ST410 and ST167. We also found Carbapenemase genes in our collection at low frequency; we used long read sequencing to characterise selected ESBL and carbapenemase-associated plasmids, demonstrating the presence of globally distributed carbapenemase carrying plasmids. Increased genomic surveillance of *E. coli* from Malawi and sSA is necessary to understand local, regional and global transmission of both *E. coli* and the AMR genes they commonly carry.

**Impact Statement:** Drug-resistant *Escherichia coli* producing extended-spectrum beta lactamase (ESBL) or carbapenemase enzymes have been identified by the World Health Organisation as priority pathogens of global concern, and whole genome sequencing has provided insight into mechanisms of virulence, antimicrobial resistance, and the spread of high-risk clones. However, studies analysing large numbers of *E. coli* using whole-genome data often focus on opportunistic use of hospital diagnostic collections in high-income settings. Understanding how the genomic epidemiology of *E. coli* in low- and middle-income countries (including many of the nations of sub-Saharan Africa) differs is essential to provide insight into local, and global drivers of transmission. We therefore sequenced 473 ESBL-producing *E. coli* genomes colonising adults in Blantyre, Malawi. We analyse determinants of antimicrobial resistance and virulence and place the isolates in wider context using a previously published global *E. coli* collection that was generated to represent the whole species diversity of sequences publicly available at the time of generation. We find that there is diversity in Malawian isolates not reflected in the curated global collection: widely successful antimicrobial-resistance associated *E. coli* sequence types are represented in Blantyre, but locally circulating subclades are apparent. Furthermore, given the high number of ESBL producing pathogens causing infections there is an unmet need for carbapenem antimicrobials which are still active against ESBL-producers but are not yet widely available in our setting. We find that carbapenemases (enzymes that can render bacteria resistant to carbapenems) in our collection are unusual but present and carried on globally disseminated plasmids. So too are globally successful, stably carbapenemase-associated *E. coli* lineages. Although the Malawian isolates analysed typically lacked carbapenemases, carbapenem use is increasing in Malawi and their unstewarded use will accelerate selection for carbapememases in *E. coli* in the future. Our study highlights the need for robust stewardship protocols and ongoing genomic surveillance as these agents are introduced.

**Data Summary:** All data and code to replicate this analysis are available as the *blantyreESBL* v1.3 R package (https://doi.org/10.5281/zenodo.5554081) available at https://github.com/joelewis101/blantyreESBL. Reads from all isolates sequenced as part of this study have been deposited in the European Nucleotide Archive, under PRJEB26677, PRJEB28522 and PRJEB36486 (short reads) and PRJNA869071 (Nanopore reads and hybrid assemblies). Accession numbers (as well as accession numbers of publicly available genomes used in this analysis) linked to sample metadata are provided in the R package and as supplementary data to this manuscript.
