## Supplementary material for "Genomic analysis of extended-spectrum beta-lactamase (ESBL) producing *Escherichia coli* colonising adults in Blantyre, Malawi reveals previously undescribed diversity": Accessions and metadata for ST131 context isolates

Accession_number	Year	Country	clade
SRR933357	1967	USA	B
SRR933359	1983	USA	other
SRR933381	1985	USA	B
SRR933353	1990	USA	B
SRR933475	1990	USA	B
SRR933351	1992	USA	B
SRR933477	1995	USA	B
SRR933405	1997	USA	B
ERR161284	2000	Canada	C
SRR933389	2000	USA	B
ERR161286	2001	Canada	C
SRR933457	2001	USA	B
SRR933459	2001	USA	B
ERR434897	2002	UK	B
ERR474033	2002	UK	C
ERR474099	2002	UK	C
ERR161288	2002	Canada	C
ERR161289	2002	Canada	C
ERR161290	2002	Canada	C
ERR161294	2002	Canada	C
SRR933449	2002	Canada	B
SRR933451	2002	Canada	B
ERR434391	2003	UK	C
ERR434577	2003	UK	B
ERR434685	2003	UK	B
ERR434804	2003	UK	C
ERR434898	2003	UK	C
ERR434982	2003	UK	C
ERR435321	2003	UK	A
ERR435413	2003	UK	C
ERR439558	2003	UK	A
ERR439564	2003	UK	C
ERR439707	2003	UK	B
ERR439717	2003	UK	C
ERR486704	2003	UK	C
ERR161285	2003	Canada	C
ERR161287	2003	Canada	C
SRR933415	2003	USA	B
SRR933439	2003	USA	B
SRR933441	2003	USA	C
SRR933537	2003	Korea	C
ERR434304	2004	UK	C
ERR434690	2004	UK	B
ERR434915	2004	UK	C
ERR434916	2004	UK	C
ERR434987	2004	UK	B
ERR434994	2004	UK	C
ERR435067	2004	UK	C
ERR435081	2004	UK	C
ERR435087	2004	UK	C
ERR435088	2004	UK	C
ERR435190	2004	UK	C
ERR439711	2004	UK	C
ERR439712	2004	UK	C
ERR439721	2004	UK	C
ERR439722	2004	UK	C
ERR474038	2004	UK	B
ERR474039	2004	UK	B
ERR474042	2004	UK	C
ERR474043	2004	UK	C
ERR474044	2004	UK	B
ERR474104	2004	UK	C
ERR474102	2004	UK	C
ERR486695	2004	UK	B
ERR486696	2004	UK	C
ERR486705	2004	UK	C
ERR161248	2004	UK	C
ERR161249	2004	UK	C
ERR161250	2004	UK	C
ERR161251	2004	UK	C
ERR161291	2004	Canada	B
ERR161292	2004	Canada	C
ERR161293	2004	Canada	C
SRR933383	2004	USA	B
SRR933385	2004	USA	B
SRR933453	2004	Canada	C
SRR933455	2004	Canada	B
ERR434401	2005	UK	B
ERR434448	2005	UK	C
ERR434497	2005	UK	C
ERR434539	2005	UK	C
ERR434582	2005	UK	C
ERR434584	2005	UK	C
ERR434699	2005	UK	B
ERR434702	2005	UK	B
ERR434825	2005	UK	C
ERR434907	2005	UK	C
ERR434922	2005	UK	C
ERR435095	2005	UK	C
ERR435131	2005	UK	C
ERR435134	2005	UK	C
ERR435228	2005	UK	C
ERR435275	2005	UK	C
ERR435336	2005	UK	B
ERR439575	2005	UK	C
ERR474046	2005	UK	C
ERR474047	2005	UK	C
ERR474048	2005	UK	C
ERR474049	2005	UK	C
ERR474051	2005	UK	C
ERR474054	2005	UK	C
ERR474055	2005	UK	C
ERR474105	2005	UK	C
ERR486707	2005	UK	C
ERR161295	2005	Canada	C
ERR161296	2005	Canada	C
ERR161297	2005	Canada	C
ERR161298	2005	Canada	C
SRR2970634	2005	UK	C
SRR2970646	2005	UK	C
SRR2970657	2005	UK	C
SRR2970773	2005	UK	C
SRR933347	2005	USA	B
SRR933467	2005	USA	C
SRR933469	2005	USA	B
SRR933535	2005	Portugal	C
SRR3143629	2005	China	C
SRR3143630	2005	China	C
ERR434417	2006	UK	C
ERR434418	2006	UK	C
ERR434419	2006	UK	C
ERR434516	2006	UK	C
ERR434520	2006	UK	C
ERR434703	2006	UK	C
ERR434707	2006	UK	C
ERR434708	2006	UK	C
ERR434995	2006	UK	C
ERR434997	2006	UK	C
ERR435001	2006	UK	C
ERR435138	2006	UK	C
ERR435139	2006	UK	C
ERR435155	2006	UK	C
ERR435157	2006	UK	B
ERR435161	2006	UK	B
ERR435350	2006	UK	C
ERR439651	2006	UK	C
ERR439652	2006	UK	C
ERR474057	2006	UK	B
ERR474058	2006	UK	B
ERR474059	2006	UK	B
ERR474060	2006	UK	C
ERR474061	2006	UK	C
ERR474062	2006	Ireland	C
ERR474064	2006	UK	C
ERR474065	2006	UK	C
ERR474066	2006	UK	C
ERR474068	2006	UK	C
ERR474070	2006	UK	C
ERR474109	2006	UK	C
ERR474110	2006	UK	C
ERR474111	2006	UK	C
ERR474112	2006	UK	C
ERR474115	2006	UK	B
ERR474199	2006	UK	C
ERR486697	2006	UK	C
SRR2970632	2006	Laos	C
SRR2970640	2006	Canada	C
SRR933391	2006	USA	C
SRR933471	2006	USA	B
SRR933525	2006	USA	A
SRR3143627	2006	China	C
SRR3143628	2006	China	C
ERR434405	2007	UK	C
ERR434502	2007	UK	C
ERR434503	2007	UK	C
ERR434504	2007	UK	C
ERR434506	2007	UK	C
ERR434507	2007	UK	C
ERR434587	2007	UK	C
ERR434588	2007	UK	C
ERR434601	2007	UK	C
ERR434602	2007	UK	C
ERR434749	2007	UK	C
ERR434752	2007	UK	C
ERR434740	2007	UK	C
ERR434743	2007	UK	C
ERR434844	2007	UK	C
ERR435030	2007	UK	C
ERR435143	2007	UK	A
ERR435152	2007	UK	C
ERR435191	2007	UK	C
ERR435239	2007	UK	C
ERR435340	2007	UK	B
ERR435539	2007	UK	B
ERR435568	2007	UK	B
ERR439581	2007	UK	A
ERR439594	2007	UK	A
ERR439629	2007	UK	A
ERR439667	2007	UK	C
ERR439670	2007	UK	C
ERR439672	2007	UK	C
ERR474072	2007	UK	B
ERR474074	2007	UK	C
ERR474075	2007	UK	C
ERR474076	2007	UK	C
ERR474077	2007	UK	C
ERR474078	2007	UK	C
ERR474080	2007	UK	C
ERR474081	2007	UK	C
ERR474082	2007	UK	C
ERR474083	2007	UK	C
ERR474113	2007	Ireland	C
ERR474114	2007	Ireland	C
ERR474119	2007	UK	C
ERR486699	2007	UK	C
ERR486700	2007	UK	C
ERR264278	2007	Germany	B
ERR161234	2007	UK	C
ERR161246	2007	UK	C
ERR161252	2007	Australia	C
ERR161235	2007	UK	A
ERR161253	2007	Australia	C
ERR161254	2007	Australia	C
ERR161236	2007	UK	A
ERR161299	2007	UK	B
ERR161300	2007	UK	A
ERR161301	2007	UK	B
SRR3143612	2007	Czech	C
SRR3143613	2007	Serbia	C
SRR2970633	2007	Laos	C
SRR2970636	2007	Laos	C
SRR2970706	2007	Laos	A
SRR2970717	2007	Laos	C
SRR933339	2007	USA	A
SRR933349	2007	India	B
SRR933407	2007	USA	C
SRR933411	2007	USA	C
SRR933435	2007	USA	B
SRR933437	2007	USA	C
SRR933473	2007	USA	C
SRR933491	2007	USA	C
SRR933499	2007	USA	C
SRR933509	2007	USA	C
SRR933517	2007	USA	C
SRR933519	2007	USA	C
SRR933521	2007	USA	C
SRR933547	2007	USA	C
ERR434319	2008	UK	C
ERR434352	2008	UK	B
ERR434421	2008	UK	C
ERR434445	2008	UK	C
ERR434508	2008	UK	C
ERR434509	2008	UK	C
ERR434528	2008	UK	C
ERR434649	2008	UK	B
ERR434719	2008	UK	C
ERR434757	2008	UK	C
ERR434764	2008	UK	C
ERR434847	2008	UK	C
ERR434925	2008	UK	C
ERR434937	2008	UK	C
ERR434938	2008	UK	C
ERR435151	2008	UK	C
ERR435153	2008	UK	C
ERR435165	2008	UK	C
ERR435252	2008	UK	A
ERR435285	2008	UK	B
ERR435384	2008	UK	C
ERR435431	2008	UK	C
ERR435445	2008	UK	C
ERR435566	2008	UK	B
ERR435567	2008	UK	C
ERR439613	2008	UK	C
ERR439624	2008	UK	B
ERR474084	2008	Ireland	C
ERR474085	2008	Ireland	C
ERR474089	2008	UK	C
ERR474090	2008	UK	C
ERR474091	2008	UK	C
ERR474092	2008	UK	C
ERR474093	2008	UK	C
ERR474094	2008	UK	C
ERR474095	2008	UK	C
ERR474120	2008	UK	C
ERR474097	2008	UK	A
ERR474123	2008	UK	C
ERR474124	2008	UK	C
ERR474126	2008	UK	C
ERR474127	2008	UK	C
ERR474128	2008	UK	C
ERR474129	2008	UK	C
ERR474131	2008	UK	C
ERR474133	2008	UK	C
ERR474135	2008	UK	C
ERR474136	2008	UK	C
ERR474137	2008	UK	C
ERR474248	2008	UK	C
ERR474250	2008	UK	C
ERR486702	2008	UK	C
ERR486708	2008	UK	C
ERR486713	2008	UK	C
ERR264289	2008	Germany	B
ERR264240	2008	Denmark	C
ERR264241	2008	Spain	C
ERR161261	2008	Australia	C
ERR161267	2008	Australia	B
ERR161268	2008	Australia	B
SRR1314220	2008	USA	C
SRR1314222	2008	USA	C
SRR1314225	2008	USA	C
SRR1314229	2008	USA	C
SRR1314230	2008	USA	C
SRR1314231	2008	USA	C
SRR1508901	2008	Nepal	C
SRR2970690	2008	UK	A
SRR2970693	2008	UK	C
SRR2970694	2008	UK	C
SRR2970695	2008	Laos	C
SRR2970699	2008	UK	B
SRR2970711	2008	UK	C
SRR2970728	2008	Laos	A
SRR2970740	2008	Laos	C
SRR2970751	2008	Laos	C
SRR2970752	2008	Cambodia	A
SRR2970754	2008	Thailand	B
SRR2970755	2008	Thailand	C
SRR2970762	2008	Laos	C
SRR933341	2008	USA	C
SRR933343	2008	USA	C
SRR933417	2008	USA	C
SRR933419	2008	USA	C
SRR933421	2008	USA	C
SRR933423	2008	Australia	A
SRR933479	2008	USA	C
SRR933485	2008	USA	C
SRR933493	2008	USA	B
SRR933513	2008	USA	C
SRR933515	2008	USA	C
SRR933523	2008	USA	C
SRR933527	2008	USA	C
SRR933539	2008	Australia	B
SRR933541	2008	Australia	C
SRR933543	2008	Australia	A
SRR933545	2008	USA	C
ERR062292	2008	UK	C
ERR434265	2009	UK	C
ERR434266	2009	UK	C
ERR434426	2009	UK	C
ERR434505	2009	UK	C
ERR434523	2009	UK	C
ERR434527	2009	UK	B
ERR434545	2009	UK	C
ERR434660	2009	UK	C
ERR434716	2009	UK	C
ERR434722	2009	UK	C
ERR434723	2009	UK	C
ERR434766	2009	UK	C
ERR434770	2009	UK	C
ERR434779	2009	UK	C
ERR434856	2009	UK	A
ERR434926	2009	UK	B
ERR434945	2009	UK	C
ERR434946	2009	UK	C
ERR434947	2009	UK	B
ERR434953	2009	UK	C
ERR435096	2009	UK	C
ERR435429	2009	UK	C
ERR435441	2009	UK	C
ERR435552	2009	UK	B
ERR435569	2009	UK	B
ERR439590	2009	UK	B
ERR439657	2009	UK	C
ERR439658	2009	UK	C
ERR439635	2009	UK	C
ERR439685	2009	UK	B
ERR474142	2009	Ireland	C
ERR474143	2009	UK	B
ERR474144	2009	UK	C
ERR474146	2009	Ireland	C
ERR474147	2009	UK	C
ERR474148	2009	UK	C
ERR474149	2009	UK	C
ERR474150	2009	UK	C
ERR474151	2009	UK	C
ERR474152	2009	UK	C
ERR474153	2009	UK	C
ERR474155	2009	UK	C
ERR474156	2009	UK	C
ERR474157	2009	UK	C
ERR474158	2009	UK	C
ERR474161	2009	UK	C
ERR474200	2009	UK	C
ERR474202	2009	UK	C
ERR474203	2009	UK	C
ERR474204	2009	UK	C
ERR474205	2009	UK	C
ERR474251	2009	UK	C
ERR474252	2009	UK	C
ERR486709	2009	Ireland	C
ERR264242	2009	Germany	C
ERR264243	2009	The Netherlands	C
ERR264244	2009	France	C
ERR264245	2009	Denmark	C
ERR264246	2009	Germany	A
ERR264247	2009	Germany	A
ERR264248	2009	Italy	C
ERR264249	2009	Germany	C
ERR264250	2009	Germany	A
ERR264251	2009	Austria	B
ERR264252	2009	Italy	C
ERR264253	2009	Italy	C
ERR161243	2009	UK	B
ERR161244	2009	UK	B
ERR161245	2009	UK	A
ERR161247	2009	UK	A
ERR161255	2009	New Zealand	C
ERR161256	2009	New Zealand	C
ERR161257	2009	New Zealand	A
ERR161258	2009	New Zealand	C
ERR161262	2009	Australia	C
ERR161263	2009	Australia	C
ERR161264	2009	Australia	C
ERR161271	2009	Australia	C
ERR161272	2009	Australia	C
ERR161237	2009	UK	C
ERR161273	2009	Australia	C
ERR161274	2009	Australia	C
ERR161275	2009	Australia	C
ERR161276	2009	Australia	C
ERR161238	2009	UK	C
ERR161283	2009	Canada	A
ERR161239	2009	UK	C
ERR161302	2009	UK	A
ERR161240	2009	UK	C
ERR161303	2009	Australia	C
ERR161305	2009	Australia	B
ERR161241	2009	UK	B
ERR161242	2009	UK	B
ERR458470	2009	India	C
ERR458471	2009	India	C
ERR458472	2009	India	C
ERR458473	2009	India	C
SRR1314241	2009	USA	C
SRR1314243	2009	USA	C
SRR1314246	2009	USA	C
SRR1314247	2009	USA	C
SRR1314249	2009	USA	C
SRR1314305	2009	USA	C
SRR1508899	2009	Nepal	C
SRR2970645	2009	China	C
SRR2970696	2009	UK	C
SRR2970697	2009	UK	C
SRR2970700	2009	UK	C
SRR2970701	2009	UK	C
SRR2970712	2009	UK	C
SRR2970715	2009	UK	C
SRR2970749	2009	Cambodia	C
SRR2970750	2009	Cambodia	B
SRR2970756	2009	Thailand	C
SRR2970757	2009	Thailand	C
SRR2970758	2009	Thailand	C
SRR2970759	2009	Thailand	C
SRR2970760	2009	Thailand	C
SRR2970761	2009	Thailand	B
SRR2970763	2009	Thailand	C
SRR2970764	2009	Thailand	C
SRR2970765	2009	Thailand	C
SRR2970766	2009	Thailand	C
SRR2970767	2009	Thailand	B
SRR2970772	2009	Cambodia	C
SRR2970775	2009	Cambodia	other
SRR933355	2009	USA	B
SRR933361	2009	USA	C
SRR933387	2009	USA	C
SRR933529	2009	USA	C
SRR933531	2009	USA	C
ERR434269	2010	UK	C
ERR434271	2010	UK	C
ERR434338	2010	UK	C
ERR434365	2010	UK	B
ERR434368	2010	UK	C
ERR434370	2010	UK	C
ERR434361	2010	UK	A
ERR434450	2010	UK	A
ERR434462	2010	UK	C
ERR434457	2010	UK	A
ERR434550	2010	UK	C
ERR434616	2010	UK	B
ERR434620	2010	UK	C
ERR434727	2010	UK	C
ERR434780	2010	UK	A
ERR434868	2010	UK	C
ERR434956	2010	UK	C
ERR435008	2010	UK	C
ERR435103	2010	UK	C
ERR435197	2010	UK	C
ERR435457	2010	UK	C
ERR435484	2010	UK	B
ERR435556	2010	UK	B
ERR439636	2010	UK	C
ERR474107	2010	UK	C
ERR474164	2010	UK	C
ERR474165	2010	UK	C
ERR474166	2010	UK	C
ERR474167	2010	UK	C
ERR474168	2010	UK	C
ERR474169	2010	UK	C
ERR474170	2010	UK	C
ERR474171	2010	UK	C
ERR474174	2010	UK	C
ERR474176	2010	UK	C
ERR474178	2010	UK	C
ERR474181	2010	UK	B
ERR474182	2010	UK	C
ERR474183	2010	UK	C
ERR474185	2010	Ireland	C
ERR474186	2010	Ireland	C
ERR474187	2010	UK	C
ERR474188	2010	Ireland	C
ERR474189	2010	UK	C
ERR474207	2010	UK	C
ERR474209	2010	UK	C
ERR474213	2010	Ireland	C
ERR474214	2010	Ireland	C
ERR474191	2010	UK	C
ERR474192	2010	UK	C
ERR474193	2010	UK	C
ERR474253	2010	UK	C
ERR474255	2010	UK	C
ERR474257	2010	UK	C
ERR474258	2010	Ireland	C
ERR474259	2010	Ireland	C
ERR474260	2010	Ireland	C
ERR474261	2010	UK	C
ERR474195	2010	UK	C
ERR264254	2010	The Netherlands	B
ERR264255	2010	Italy	B
ERR264256	2010	Italy	C
ERR264257	2010	Germany	A
ERR264258	2010	Germany	C
ERR264259	2010	Germany	C
ERR264260	2010	Germany	C
ERR264261	2010	Germany	C
ERR264262	2010	Germany	C
ERR264264	2010	Germany	B
ERR264265	2010	Germany	B
ERR264266	2010	Denmark	C
ERR264267	2010	Germany	A
ERR264268	2010	Germany	C
ERR264269	2010	Germany	A
ERR264270	2010	The Netherlands	C
ERR264272	2010	Germany	C
ERR264274	2010	Germany	C
ERR264275	2010	Germany	A
ERR161259	2010	New Zealand	C
ERR161260	2010	New Zealand	C
ERR161265	2010	Australia	C
ERR161266	2010	Australia	C
ERR161270	2010	Australia	C
ERR161304	2010	Australia	C
ERR161306	2010	Spain	C
ERR161308	2010	Spain	B
ERR161311	2010	Spain	C
ERR161315	2010	Spain	B
ERR161316	2010	Spain	C
ERR161317	2010	Spain	C
ERR161318	2010	Spain	B
ERR161320	2010	Spain	C
ERR161321	2010	Spain	C
ERR161322	2010	Spain	C
ERR161323	2010	Spain	B
ERR161325	2010	Spain	B
ERR161326	2010	Spain	C
ERR161328	2010	Spain	C
ERR161329	2010	Spain	C
SRR3143608	2010	Czech	C
SRR3143609	2010	Serbia	C
SRR1314271	2010	USA	C
SRR1314279	2010	USA	C
SRR1314281	2010	USA	C
SRR1314292	2010	USA	C
SRR1314293	2010	USA	C
SRR1508889	2010	Nepal	C
SRR1508890	2010	Nepal	C
SRR2970644	2010	Germany	C
SRR2970647	2010	Venezuela	C
SRR2970654	2010	France	C
SRR2970668	2010	UK	C
SRR2970680	2010	UK	C
SRR2970691	2010	UK	C
SRR2970692	2010	UK	C
SRR2970698	2010	UK	C
SRR2970702	2010	UK	C
SRR2970703	2010	UK	C
SRR2970704	2010	UK	C
SRR2970705	2010	UK	C
SRR2970707	2010	UK	C
SRR2970708	2010	UK	C
SRR2970709	2010	UK	C
SRR2970710	2010	UK	C
SRR2970713	2010	UK	C
SRR2970714	2010	UK	C
SRR2970716	2010	UK	B
SRR2970718	2010	UK	B
SRR2970719	2010	Cambodia	C
SRR2970720	2010	UK	C
SRR2970733	2010	Thailand	C
SRR2970734	2010	Thailand	C
SRR2970735	2010	Thailand	B
SRR2970748	2010	Thailand	C
SRR2970753	2010	Cambodia	other
SRR2970768	2010	Thailand	A
SRR2970769	2010	Thailand	C
SRR2970770	2010	Thailand	C
SRR2970771	2010	Thailand	C
SRR2970774	2010	Cambodia	other
SRR933345	2010	USA	C
SRR933363	2010	USA	B
SRR933365	2010	USA	C
SRR933367	2010	USA	B
SRR933369	2010	USA	C
SRR933371	2010	USA	B
SRR933373	2010	USA	C
SRR933375	2010	USA	C
SRR933377	2010	USA	C
SRR933393	2010	USA	C
SRR933395	2010	USA	A
SRR933399	2010	USA	C
SRR933425	2010	USA	C
SRR933427	2010	USA	C
SRR933429	2010	USA	C
SRR933431	2010	USA	A
SRR933433	2010	USA	C
SRR933443	2010	USA	C
SRR933445	2010	USA	C
SRR933447	2010	USA	A
SRR3143557	2011	Germany	B
SRR3143558	2011	Germany	C
SRR3143559	2011	Germany	C
SRR3143560	2011	Germany	C
ERR434347	2011	UK	C
ERR434350	2011	UK	C
ERR434554	2011	UK	B
ERR434632	2011	UK	C
ERR434640	2011	UK	C
ERR434782	2011	UK	C
ERR434873	2011	UK	C
ERR434875	2011	UK	C
ERR435016	2011	UK	C
ERR435020	2011	UK	C
ERR435023	2011	UK	C
ERR435107	2011	UK	C
ERR435188	2011	UK	C
ERR435194	2011	UK	C
ERR435272	2011	UK	B
ERR435289	2011	UK	C
ERR435298	2011	UK	A
ERR435385	2011	UK	C
ERR435386	2011	UK	C
ERR435392	2011	UK	C
ERR435395	2011	UK	C
ERR435472	2011	UK	B
ERR435473	2011	UK	A
ERR435474	2011	UK	B
ERR435480	2011	UK	C
ERR435489	2011	UK	A
ERR439601	2011	UK	C
ERR439663	2011	UK	C
ERR474206	2011	UK	C
ERR474216	2011	Ireland	C
ERR474217	2011	Ireland	C
ERR474218	2011	UK	C
ERR474219	2011	UK	C
ERR474220	2011	UK	C
ERR474221	2011	UK	C
ERR474223	2011	UK	C
ERR474224	2011	UK	C
ERR474227	2011	UK	C
ERR474228	2011	UK	C
ERR474229	2011	UK	C
ERR474231	2011	UK	C
ERR474232	2011	UK	C
ERR474235	2011	UK	C
ERR474236	2011	UK	C
ERR474237	2011	UK	C
ERR474238	2011	UK	C
ERR474239	2011	UK	C
ERR474242	2011	UK	C
ERR474243	2011	UK	C
ERR474245	2011	UK	C
ERR474246	2011	UK	C
ERR474247	2011	UK	C
ERR474263	2011	UK	C
ERR474264	2011	UK	C
ERR474266	2011	UK	C
ERR474267	2011	UK	A
ERR474268	2011	UK	C
ERR474271	2011	UK	C
ERR474272	2011	Ireland	C
ERR474273	2011	UK	C
ERR474274	2011	UK	C
ERR474275	2011	UK	C
ERR486711	2011	UK	C
ERR486712	2011	Ireland	C
ERR486715	2011	UK	C
ERR486716	2011	UK	C
ERR486717	2011	UK	C
ERR486718	2011	UK	C
SRR3143561	2011	Germany	C
SRR3143562	2011	Germany	B
SRR3143563	2011	Germany	B
SRR3143564	2011	Germany	C
SRR3143566	2011	Germany	C
SRR3143567	2011	Germany	C
ERR264276	2011	Germany	C
ERR264277	2011	Germany	C
ERR264288	2011	Germany	B
ERR264279	2011	Czech Republic	C
ERR264280	2011	Czech Republic	C
ERR264282	2011	Czech Republic	C
ERR264283	2011	Czech Republic	C
ERR264284	2011	Czech Republic	C
ERR264285	2011	Czech Republic	C
ERR264287	2011	Serbia	C
SRR3143568	2011	Germany	C
SRR3143569	2011	Germany	B
SRR3143570	2011	Germany	B
SRR3143571	2011	Germany	C
SRR3143572	2011	Germany	C
SRR3143573	2011	Germany	C
ERR161277	2011	Australia	B
ERR161278	2011	Australia	C
ERR161279	2011	UK	C
ERR161280	2011	UK	C
ERR161281	2011	UK	C
ERR161282	2011	UK	C
ERR161307	2011	Spain	C
ERR161309	2011	Spain	C
ERR161310	2011	Spain	C
ERR161313	2011	Spain	C
ERR161314	2011	Spain	C
SRR3143574	2011	Germany	C
SRR3143575	2011	Germany	C
SRR3143605	2011	China	C
ERR296620	2011	Laos	A
ERR296622	2011	Laos	A
ERR296658	2011	Laos	A
ERR296661	2011	Laos	A
ERR296672	2011	Laos	A
ERR296679	2011	Laos	A
SRR3143610	2011	China	A
SRR3143611	2011	China	B
SRR3143614	2011	China	C
SRR1314297	2011	USA	C
SRR1314298	2011	USA	C
SRR1314299	2011	USA	C
SRR1314309	2011	USA	C
SRR1314310	2011	USA	C
SRR1314321	2011	USA	C
SRR1314324	2011	USA	B
SRR1314340	2011	USA	C
SRR1314350	2011	USA	A
SRR1314360	2011	USA	C
SRR1314367	2011	USA	C
SRR1314377	2011	USA	C
SRR1314381	2011	USA	C
SRR1314396	2011	USA	C
SRR1314397	2011	USA	C
SRR1314437	2011	USA	C
SRR1314446	2011	USA	C
SRR1314476	2011	USA	C
SRR1314545	2011	USA	C
SRR1314549	2011	USA	B
SRR1314571	2011	USA	C
SRR1314586	2011	USA	A
SRR1314589	2011	USA	C
SRR1314596	2011	USA	C
SRR2970648	2011	Taiwan	C
SRR2970649	2011	Taiwan	A
SRR2970650	2011	Taiwan	C
SRR2970651	2011	Spain	A
SRR2970652	2011	Taiwan	C
SRR2970653	2011	Spain	A
SRR2970738	2011	Thailand	C
SRR2970739	2011	Thailand	C
SRR2970741	2011	Thailand	C
SRR2970742	2011	Thailand	A
SRR2970743	2011	Thailand	B
SRR2970744	2011	Thailand	B
SRR2970745	2011	Thailand	A
SRR2970746	2011	Thailand	B
SRR2970747	2011	Thailand	C
SRR2970776	2011	Cambodia	C
SRR2970777	2011	Cambodia	A
SRR933379	2011	USA	B
ERR434280	2012	UK	C
ERR434282	2012	UK	C
ERR434286	2012	UK	A
ERR434377	2012	UK	A
ERR434471	2012	UK	C
ERR434472	2012	UK	C
ERR434473	2012	UK	C
ERR434664	2012	UK	A
ERR434788	2012	UK	A
ERR434791	2012	UK	B
ERR434795	2012	UK	B
ERR434877	2012	UK	C
ERR434887	2012	UK	A
ERR434960	2012	UK	C
ERR434963	2012	UK	C
ERR435058	2012	UK	C
ERR435207	2012	UK	B
ERR435399	2012	UK	A
ERR435494	2012	UK	C
ERR439638	2012	UK	B
SRR3143579	2012	UK	C
SRR3143580	2012	UK	B
SRR3143583	2012	UK	C
SRR3143584	2012	UK	A
SRR3143585	2012	UK	B
SRR3143586	2012	UK	B
SRR3143587	2012	UK	A
SRR3143588	2012	UK	B
SRR3143589	2012	UK	C
SRR3143590	2012	UK	C
SRR3143591	2012	UK	B
SRR3143593	2012	UK	B
SRR3143594	2012	UK	B
SRR3143595	2012	UK	C
SRR3143596	2012	UK	C
SRR3143597	2012	UK	B
SRR3143604	2012	UK	C
SRR3143607	2012	USA	C
SRR3143616	2012	Ireland	C
SRR3143617	2012	Ireland	C
SRR3143618	2012	Ireland	B
SRR3143619	2012	Ireland	C
SRR1314488	2012	USA	C
SRR1314502	2012	USA	A
SRR1314512	2012	USA	C
SRR1508897	2012	Nepal	C
SRR3143620	2012	UK	B
SRR3143621	2012	UK	C
SRR3143622	2012	UK	C
SRR3143623	2012	UK	B
SRR3143624	2012	UK	A
SRR3143625	2012	UK	C
ERR434561	2013	UK	C
ERR434562	2013	UK	C
ERR434564	2013	UK	C
