## Supplementary material for "Genomic analysis of extended-spectrum beta-lactamase (ESBL) producing *Escherichia coli* colonising adults in Blantyre, Malawi reveals previously undescribed diversity": Accessions and metadata for ST167 context isolates

accession	source	country	year
DRR075623	Human	Nepal	2013
DRR075640	Human	Nepal	2013
ERR1195513	NA	Germany	2014
ERR1263946	Human	United Kingdom	2012
ERR1263947	Laboratory	United Kingdom	2015
ERR1263948	Laboratory	United Kingdom	2015
ERR1263949	Laboratory	United Kingdom	2015
ERR1263950	Laboratory	United Kingdom	2015
ERR1617891	Human	Netherlands	NA
ERR1617892	Human	Netherlands	NA
ERR1618013	Human	Netherlands	NA
ERR1618452	Human	Netherlands	NA
ERR1618453	Human	Netherlands	NA
ERR1618458	Human	Netherlands	NA
ERR1618796	Human	Netherlands	NA
ERR1618874	Human	Netherlands	NA
ERR1619006	Human	Netherlands	NA
ERR1619045	Human	Netherlands	NA
ERR1619102	Human	Netherlands	NA
ERR1619298	Human	Netherlands	NA
ERR1619303	Human	Netherlands	NA
ERR712515	Human	Germany	2013
ERR712516	Human	Germany	2013
ERR712617	Human	Germany	2014
ERR712662	Human	Germany	2014
ERR712691	Human	Germany	2014
ERR712769	Human	Germany	2014
SRR1314258	Human	United States	2009
SRR1314503	Human	United States	2012
SRR1508893	Human	Nepal	2012
SRR1508895	Human	Nepal	2012
SRR3095388	Human	United States	2015
SRR3098780	Human	United States	2003
SRR3222296	Human	United States	NA
SRR3574326	Human	United Kingdom	2016
SRR3929024	Human	United States	2016
SRR3951679	Companion Animal	United States	2004
SRR4294836	Human	United States	2016
SRR5024314	Human	United Kingdom	2016
SRR5153281	Human	China	2013
SRR5153282	Human	China	2014
SRR5153283	Human	China	2014
SRR5153284	Human	China	2014
SRR5153285	Human	China	2014
SRR5153286	Human	China	2014
SRR5153287	Human	China	2014
SRR5153290	Human	China	2014
SRR5714074	Human	Canada	2014
