## Supplementary material for "Genomic analysis of extended-spectrum beta-lactamase (ESBL) producing *Escherichia coli* colonising adults in Blantyre, Malawi reveals previously undescribed diversity": Accessions and metadata for ST410 context isolates

accession	country	year
SRR6942789	China	2016
SRR6942787	China	2016
SRR7026287	China	NA
SRR7026311	China	2016
SRR6942781	China	2016
SRR7026307	China	2017
SRR5312143	United States	NA
ERR766384	-	NA
ERR926416	Blantyre	NA
DRR089062	Japan	2015
ERR1971128	Spain	NA
SRR5806464	United States	NA
SRR6456783	United States	NA
ERR1718879	-	NA
ERR1718883	-	NA
ERR1718921	-	NA
ERR1718971	-	NA
ERR1718999	-	NA
ERR2237981	Ireland	NA
ERR2238024	Ireland	NA
ERR1036086	-	NA
ERR998774	-	NA
ERR1218718	Thailand	2015
SRR6442662	China	2017
SRR7026310	China	2018
SRR7026299	China	2018
SRR7026302	China	2018
SRR7026305	China	2018
SRR7188516	China	2018
SRR7026312	China	2018
SRR7026300	China	2018
SRR7188519	China	2018
ERR2203411	Germany	2015
ERR1800779	Germany	2011
ERR1800780	Germany	2011
ERR1202023	Tanzania	NA
ERR2019163	Germany	2015
ERR2019230	Romania	2015
SRR6512532	United States	2007
ERR1197942	Germany	2013
ERR1197965	Germany	2010
ERR1197956	Germany	2011
ERR2223765	Poland	2016
ERR1197943	Germany	2013
ERR1197951	Germany	2011
ERR1197953	Germany	2011
ERR1197954	Germany	2011
ERR1197955	Germany	2011
SRR6118662	United States	2017
ERR1197967	Germany	2010
ERR2138622	-	NA
ERR1197944	Germany	2013
ERR1197945	Germany	2013
ERR1197946	Germany	2013
ERR1197949	Germany	2011
ERR1197950	Germany	2011
ERR1197957	Germany	2011
SRR1815454	United States	NA
SRR1815455	United States	NA
SRR1815457	United States	NA
SRR1815459	United States	NA
SRR1815471	United States	NA
ERR2116726	Germany	NA
ERR2116720	Germany	NA
ERR2116736	Germany	NA
ERR1359224	Germany	NA
SRR3987983	United States	1980
SRR3290089	United States	2015
SRR3932426	United States	2016
ERR712485	Germany	2013
SRR5806867	United States	2016
ERR712511	Germany	2013
ERR712587	Germany	2014
ERR712589	Germany	2014
ERR054694	Guatemala	2002
ERR712630	Germany	2014
ERR712659	Germany	2014
ERR712635	Germany	2014
ERR712668	Germany	2014
ERR712775	Germany	2014
ERR1195516	Germany	2014
ERR1195575	Germany	2014
ERR1195581	Germany	2014
ERR1195594	Germany	2014
ERR1195662	Germany	2015
ERR1195674	Germany	2015
ERR1195698	Germany	2015
ERR1195708	Germany	2015
ERR1195710	Germany	2015
SRR6892691	United States	2014
SRR6892686	United States	2014
SRR6892776	United States	2014
SRR6791869	United States	2016
SRR2724128	Norway	2014
ERR1971298	Denmark	2014
ERR1937611	Nepal	NA
ERR1937612	Nepal	NA
ERR1035708	-	NA
SRR1186782	Tanzania	2009
ERR1622380	Vietnam	NA
ERR1622668	Vietnam	NA
ERR1609578	Vietnam	NA
ERR1622405	Vietnam	NA
ERR1622592	Vietnam	NA
ERR1622508	Vietnam	NA
ERR1971344	Denmark	2014
ERR1937058	Asia	NA
ERR1822294	Asia	NA
ERR1822352	Asia	NA
ERR1822365	Asia	NA
ERR1822383	Asia	NA
ERR1822393	Asia	NA
ERR1822402	Asia	NA
ERR1822502	Asia	NA
ERR1822527	Asia	NA
ERR1822537	Asia	NA
ERR1822561	Asia	NA
ERR1622852	Vietnam	NA
ERR1622853	Vietnam	NA
ERR1622855	Vietnam	NA
ERR1622856	Vietnam	NA
ERR1822611	Asia	NA
ERR1623197	Vietnam	NA
ERR1622801	Vietnam	NA
ERR1789776	Vietnam	NA
ERR1852655	Asia	NA
ERR1852674	Asia	NA
ERR1789781	Vietnam	NA
ERR1789861	Vietnam	NA
ERR1623159	Vietnam	NA
ERR1623160	Vietnam	NA
ERR1623162	Vietnam	NA
ERR1623274	Vietnam	NA
ERR1971418	Denmark	2014
ERR1789918	Vietnam	NA
ERR1790069	Vietnam	NA
SRR6985676	-	NA
ERR1971452	Denmark	2014
ERR296639	Laos	NA
ERR296643	Laos	NA
ERR1790440	Vietnam	NA
ERR1790443	Vietnam	NA
ERR1790444	Vietnam	NA
ERR1790445	Vietnam	NA
ERR1790446	Vietnam	NA
ERR1790288	Vietnam	NA
ERR1946780	Philippines	NA
ERR1946783	Philippines	NA
ERR1946788	Philippines	NA
ERR1946805	Philippines	NA
ERR1946823	Philippines	NA
ERR1946825	Philippines	NA
ERR1946830	Philippines	NA
ERR1946831	Philippines	NA
ERR1946844	Philippines	NA
ERR1790482	Vietnam	NA
ERR1790485	Vietnam	NA
ERR1946877	Philippines	NA
ERR1946887	Philippines	NA
ERR1790328	Vietnam	NA
ERR1946900	Philippines	NA
ERR1946904	Philippines	NA
ERR1946905	Philippines	NA
ERR1946910	Philippines	NA
ERR1946913	Philippines	NA
ERR1946914	Philippines	NA
ERR1946915	Philippines	NA
ERR1946916	Philippines	NA
ERR1946920	Philippines	NA
ERR1946921	Philippines	NA
ERR1946922	Philippines	NA
ERR1946929	Philippines	NA
ERR1946930	Philippines	NA
ERR1790334	Vietnam	NA
ERR1790500	Vietnam	NA
ERR1197947	Germany	2012
ERR1197948	Germany	2011
ERR1791098	Vietnam	NA
ERR1791034	Vietnam	NA
SRR5942540	Thailand	2015
SRR5942764	Thailand	2016
SRR5660163	Thailand	2016
ERR1351670	Singapore	2010
SRR3999076	Brazil	2011
SRR3999067	Brazil	2011
SRR3999074	United States	2013
SRR3999080	United States	2013
SRR5943517	Thailand	2016
SRR5943569	Thailand	2016
ERR1971515	Denmark	2014
ERR435231	United Kingdom	2006
ERR434570	United Kingdom	2001
ERR439538	United Kingdom	2001
ERR439619	United Kingdom	2007
ERR474172	Europe	NA
ERR486710	Europe	NA
ERR435371	United Kingdom	2011
ERR1891337	Africa	NA
SRR5642082	United States	2013
ERR2010880	Bangladesh	2014
ERR1514868	Belgium	NA
ERR1228320	Spain	NA
ERR1217055	Norway	NA
ERR1415483	Romania	NA
ERR1374952	Europe	NA
ERR1541417	Turkey	NA
ERR1415550	United Kingdom	NA
ERR1415560	United Kingdom	NA
ERR1791067	Vietnam	NA
SRR5884782	Canada	2015
ERR1971528	Denmark	2014
SRR3098818	United States	2005
SRR1508875	Nepal	2011
ERR1971544	Denmark	2014
SRR3051049	United Kingdom	NA
SRR3051053	United Kingdom	NA
SRR3051057	United Kingdom	NA
SRR3051062	United Kingdom	NA
SRR3051068	United Kingdom	NA
ERR1971559	Denmark	2014
ERR440760	-	NA
ERR440768	-	NA
ERR1971583	Denmark	2014
SRR2724080	Norway	2010
SRR785629	Denmark	2006
SRR643055	-	NA
SRR633754	-	2010
ERR1971604	Denmark	2014
ERR1971605	Denmark	2014
ERR1971612	Denmark	2014
ERR1981602	Ireland	2016
SRR5936493	Australia	2014
SRR5936509	Singapore	2015
SRR5936532	Singapore	2015
SRR3987591	Saudi Arabia	1991
SRR4262712	United States	1985
SRR4262794	United States	1985
SRR7211943	United Kingdom	2015
SRR7211944	United Kingdom	2015
ERR2060120	Vietnam	NA
ERR2060058	Vietnam	NA
SRR3982152	United States	2012
SRR4017857	United States	2014
SRR4065662	United States	2014
SRR4017926	United States	2014
SRR4017900	United States	2014
SRR4035121	United States	2014
SRR5714040	Canada	2014
SRR5714064	Canada	2014
SRR5714046	Canada	2014
SRR5714073	Canada	2014
SRR6892805	United States	2014
ERR1218604	Thailand	2015
ERR1218610	Thailand	2015
ERR1218707	Thailand	2015
ERR1218627	Thailand	2015
ERR1971665	Denmark	2014
ERR2088799	Italy	2017
ERR1197958	Germany	2011
ERR1197959	Germany	2011
ERR1197960	Germany	2011
ERR1197961	Germany	2012
ERR1197962	Germany	2011
ERR1197963	Germany	2011
ERR1197964	Germany	2012
ERR1618920	Netherlands	NA
ERR1618990	Netherlands	NA
ERR1619127	Netherlands	NA
ERR1619164	Netherlands	NA
ERR1617774	Netherlands	NA
ERR1619188	Netherlands	NA
ERR1619197	Netherlands	NA
ERR1619278	Netherlands	NA
ERR1619377	Netherlands	NA
ERR1619455	Netherlands	NA
ERR1617979	Netherlands	NA
ERR1619504	Netherlands	NA
ERR1618049	Netherlands	NA
ERR1618957	Netherlands	NA
ERR1618973	Netherlands	NA
ERR1618151	Netherlands	NA
ERR1618152	Netherlands	NA
ERR1619018	Netherlands	NA
ERR1619020	Netherlands	NA
ERR1619024	Netherlands	NA
ERR1618156	Netherlands	NA
ERR1618189	Netherlands	NA
ERR1619090	Netherlands	NA
ERR1618199	Netherlands	NA
ERR1619100	Netherlands	NA
ERR1618212	Netherlands	NA
ERR1617809	Netherlands	NA
ERR1619159	Netherlands	NA
ERR1618387	Netherlands	NA
ERR1619351	Netherlands	NA
ERR1619365	Netherlands	NA
ERR1618407	Netherlands	NA
ERR1618494	Netherlands	NA
DRR138472	Thailand	2018
SRR1180726	United States	2013
ERR1971770	Denmark	2014
SRR7026308	China	2016
SRR7026304	China	2014
SRR6474925	China	NA
SRR7716575	China	2017
SRR7716572	China	2018
SRR6380485	United States	2017
SRR5865414	United States	2017
SRR5865593	United States	2017
ERR2223749	Poland	2015
ERR2223756	Poland	2015
SRR3957093	United States	1975
SRR2970227	United States	2014
SRR5470036	United States	2015
ERR2193921	Germany	2015
ERR1656423	Denmark	2015
ERR2019228	Romania	2015
ERR2019109	Belgium	2015
ERR2019135	Czech Republic	2015
ERR2019239	Slovenia	2015
ERR2019177	Hungary	2015
ERR2019250	Spain	2015
SRR3971177	United States	1975
ERR1197952	Germany	2011
ERR2224001	Poland	2014
